# Spatial Co-transcriptomics Reveals Discrete Stages of the Arbuscular Mycorrhizal Symbiosis

**DOI:** 10.1101/2023.08.02.551648

**Authors:** Karen Serrano, Margaret Bezrutczyk, Danielle Goudeau, Thai Dao, Ronan O’Malley, Rex R. Malmstrom, Axel Visel, Henrik Scheller, Benjamin Cole

## Abstract

The symbiotic interaction of plants with arbuscular mycorrhizal fungi (AM fungi) is ancient and widespread. Plants provide AM fungi with carbon in exchange for nutrients and water, making this interaction a prime target for crop improvement. However, plant-fungal interactions are restricted to a small subset of root cells, precluding the application of most conventional functional genomic techniques to study the molecular bases of these interactions. Here we used single-nucleus and spatial RNA sequencing to explore both *M. truncatula* and *R. irregularis* transcriptomes in AM symbiosis at cellular and spatial resolution. Integrated spatially-registered single-cell maps of interacting cells revealed major infected and uninfected plant root cell types. We observed that cortex cells exhibit distinct transcriptome profiles during different stages of colonization by AM fungi, indicating dynamic interplay between both organisms during establishment of the cellular interface enabling successful symbiosis. Our study provides insight into a symbiotic relationship of major agricultural and environmental importance and demonstrates a paradigm combining single-cell and spatial transcriptomics for the analysis of complex organismal interactions.
