## Supplementary Sheet 1 for "Spatial Co-transcriptomics Reveals Discrete Stages of the Arbuscular Mycorrhizal Symbiosis"

### Sheet: README
This spreadsheet contains the raw sequencing statistics for all chromium and visium datasets.
It also contains metrics used for filtering during quality control

### Sheet: Quality Control
	UMI	Feature	% Ribosomal Gene
Spatial	100 < voxels < 60,000	100 < voxels < 10,000	voxels < %30
Single Nuclei	100 < cells	200 < cells

### Sheet: spatial RNA-seq
Capture Area	Treatment	Timepoint	Voxels Under Tissue	Total Reads	Avg. Reads/Voxel	Avg. Reads Under Tissue/Voxel	Fraction of Voxels Under Tissue	Median Genes/Spot (M. truncatula)	Median Genes per Spot (R. irregularis)	Median UMI Counts per Spot (M. truncatula)	Median UMI Counts per Spot (R.irregularis)	Valid Barcodes	Valid UMIs	Sequencing Saturation	Q30 Bases in Barcode	Q30 Bases in RNA Read	Q30 Bases in UMI	Reads Mapped to Genome (M. truncatula)	Reads Mapped to Genome (R.irregularis)	Reads Mapped Confidently to Genome (M. truncatula)	Reads Mapped Confidently to Genome (R.irregularis)	Reads Mapped Confidently to Intergenic Regions (M. truncatula)	Reads Mapped Confidently to Intergenic Regions (R.irregularis)	Reads Mapped Confidently to Intronic Regions (M. truncatula)	Reads Mapped Confidently to Intronic Regions (R.irregularis)	Reads Mapped Confidently to Exonic Regions (M. truncatula)	Reads Mapped Confidently to Exonic Regions (R.irregularis)	Reads Mapped Confidently to Transcriptome (M. truncatula)	Reads Mapped Confidently to Transcriptome (R.irregularis)	Reads Mapped Antisense to Gene	Reads Mapped Antisense to Gene (M. truncatula)	Reads Mapped Antisense to Gene (R.irregularis)	Fraction Reads in Spots Under Tissue (M. truncatula)	Fraction Reads in Spots Under Tissue (R.irregularis)	Total Genes Detected (M. truncatula)	Total Genes Detected (R.irregularis)
V11M22-401-A1	Ctrl	28dpi	1733	130820083	75487.6	47518	0.347155	951	0	2026	0	0.943485	0.999737	0.664258	0.943407	0.940694	0.939676	0.472014	0.000180729	0.271812	8.75248e-05	0.0297392	8.01865e-05	0.00597902	5.29735e-06	0.236094	2.04097e-06	0.229872	1.90338e-06	0.00085363	0.00085363	0	0.673214	0.284483	23574	21
V11M22-401-B1	Ctrl	28dpi	1512	75158009	49707.7	29149.7	0.302885	98	0	183.5	0	0.937071	0.999852	0.897067	0.936624	0.900953	0.934658	0.399674	0.000323532	0.144932	9.11413e-05	0.018151	7.30594e-05	0.00415618	4.72338e-06	0.122625	1.33585e-05	0.118097	1.17885e-05	0.00108928	0.00108916	1.19748e-07	0.684629	0.204301	19511	22
V11M22-401-C1	Ctrl	28dpi	1782	113265305	63560.8	41912.1	0.356971	351	0	723	0	0.916021	0.999884	0.737338	0.942361	0.920615	0.9381	0.310661	0.000137015	0.102969	4.82407e-05	0.0113981	4.33672e-05	0.00214847	2.65748e-06	0.0894223	2.21604e-06	0.0871782	1.78342e-06	0.000399902	0.000399884	1.76577e-08	0.707317	0.526012	21184	24
V11M22-401-D1	Ctrl	28dpi	1808	122674856	67851.1	42656.9	0.362179	1172	0	2122	0	0.938291	0.999666	0.636819	0.943346	0.916604	0.939499	0.454531	0.000276128	0.281511	0.000139271	0.0319189	0.000130002	0.00541427	8.10272e-06	0.244178	1.16568e-06	0.236959	1.08417e-06	0.000905263	0.000905255	8.15163e-09	0.639631	0.535714	23876	24
V11M22-398-A1	Ctrl	28dpi	1655	105574386	63791.2	38278	0.33153	588	0	1828	0	0.840904	0.999876	0.633501	0.958737	0.943914	0.953164	0.499093	0.000179864	0.208436	6.85488e-05	0.020878	6.28467e-05	0.00266652	3.70355e-06	0.184891	1.99859e-06	0.180542	1.70496e-06	0.000631678	0.000631668	9.47199e-09	0.638634	0.320513	21664	21
V11M22-398-B1	Ctrl	28dpi	1559	104199462	66837.4	38420.4	0.3123	688	0	1889	0	0.911428	0.99988	0.668539	0.957568	0.949232	0.951639	0.517004	0.00012149	0.243428	4.31e-05	0.0258509	3.91e-05	0.00389524	2e-06	0.213682	2.06e-06	0.208452	1.87e-06	0.00080116	0.00080106	9.6e-08	0.585554	0.354286	22058	15
V11M22-398-C1	Ctrl	28dpi	1453	119614854	82322.7	46597.4	0.291066	489	0	1340	0	0.897031	0.999886	0.718738	0.957429	0.940066	0.952449	0.438441	0.00020716	0.17717	5.03e-05	0.0195247	4.31e-05	0.00317208	2.33e-06	0.154473	4.84e-06	0.150392	4.46e-06	0.00062543	0.00062532	1.09e-07	0.577555	0.325221	21578	33
V11M22-398-D1	Ctrl	28dpi	1400	176449264	126035	62839.8	0.280449	632	0	1623.5	0	0.906542	0.999891	0.769937	0.957759	0.938628	0.95247	0.4443	0.00012287	0.184163	3.48e-05	0.0200716	3.03e-05	0.00344642	1.47e-06	0.160645	3e-06	0.156312	2.64e-06	0.00067453	0.00067448	5.67e-08	0.550567	0.182028	22271	20
V11M22-399-A1	Myc	28dpi	1920	33785782	17596.8	7873.01	0.384615	95	3	403.5	5	0.857192	0.999909	0.525431	0.951109	0.917281	0.909565	0.58011	0.0765528	0.232328	0.00603298	0.0242505	0.001437	0.00277188	0.000112651	0.205306	0.00448334	0.199106	0.00426067	0.000581014	0.000561656	1.93573e-05	0.426885	0.406201	17750	2351
V11M22-399-B1	Myc	28dpi	2217	38803072	17502.5	9084.2	0.444111	212	2	490	3	0.883454	0.999893	0.637162	0.954021	0.916801	0.913676	0.581441	0.0674146	0.243277	0.00848296	0.0297539	0.00318861	0.0033921	0.000339174	0.210131	0.00495517	0.203186	0.00445601	0.000734298	0.000687678	4.662e-05	0.55104	0.420508	18420	2868
V11M22-399-C1	Myc	28dpi	1836	46789303	25484.4	10877	0.367788	126	3	436	4	0.86692	0.9999	0.676743	0.95437	0.920387	0.908603	0.566297	0.0634715	0.203022	0.00570673	0.0248375	0.00147076	0.0029383	0.000130628	0.175247	0.00410534	0.170043	0.00382885	0.000709991	0.000674492	3.54996e-05	0.475236	0.382828	17627	2455
V11M22-399-D1	Myc	28dpi	1948	42857652	22000.8	12553.6	0.390224	177.5	3	614	3	0.903693	0.999909	0.582237	0.954518	0.911467	0.906896	0.563737	0.0568231	0.198542	0.00585184	0.0226991	0.00180211	0.00279346	0.000160695	0.173049	0.00388904	0.167503	0.00357871	0.000586406	0.000552153	3.42529e-05	0.617424	0.5265	18516	3718
V11Y10-341_A1	Myc	28dpi	1357	99575922	73379.5	25760.3	0.271835	378	14	470	17	0.899424	0.999875	0.701112	0.968148	0.951534	0.962555	0.426424	0.0952343	0.117278	0.0140181	0.0218609	0.00550322	0.0038418	0.000534888	0.0915752	0.00798002	0.0883573	0.00378698	0.002964	0.000630132	0.00233387	0.438953	0.385262	17959	7416
V11Y10-341_B1	Myc	28dpi	2087	153958245	73770.1	37683.3	0.418069	366	9	474	12	0.882608	0.99989	0.708192	0.96685	0.944111	0.961256	0.368692	0.0758591	0.0961279	0.010436	0.0220323	0.00496266	0.00313573	0.000326173	0.0709599	0.0051472	0.0689417	0.00209276	0.00220704	0.000729289	0.00147775	0.563548	0.488352	18936	7121
V11Y10-341_C1	Myc	28dpi	2054	132909129	64707.5	28491	0.411458	434.5	13	546.5	16	0.897721	0.999875	0.749535	0.96857	0.950917	0.962563	0.439484	0.0815575	0.131671	0.011521	0.0255802	0.00487396	0.00380466	0.000352647	0.102286	0.00629437	0.0983301	0.00327643	0.00253674	0.000846932	0.00168981	0.501956	0.471868	18666	7778
V11Y10-341_D1	Myc	28dpi	1932	141618068	73301.3	30497	0.387019	322	18	431	26	0.891788	0.99988	0.668501	0.967353	0.94779	0.962088	0.410235	0.0968453	0.0930137	0.0135229	0.019364	0.00570534	0.00337263	0.000430496	0.070277	0.00738704	0.0677318	0.00342221	0.0027567	0.000577596	0.00217911	0.452749	0.459623	18582	8474
V11Y10-339-B1	Myc	28dpi	2657	215602933	81145.3	38533.1	0.532252	212	2	631	2	0.660922	0.999938	0.803839	0.960615	0.944672	0.953837	0.414482	0.0242612	0.135407	0.00123054	0.0178573	0.000287992	0.00190007	2.66369e-05	0.115649	0.000915915	0.112787	0.000852154	0.000747624	0.000736804	1.08208e-05	0.683696	0.757357	22106	3258
average all			1818.24	1.09039e+08	61440.1	32277.9	0.36423	428.941	3.94118	954.765	5.17647	0.884382	0.999867	0.692879	0.955458	0.932686	0.941335	0.463919	0.0376217	0.180299	0.00455094	0.0226922	0.00174904	0.00346052	0.000143781	0.154147	0.00265812	0.149635	0.00174012	0.00116498	0.00070454	0.000460441	0.574623	0.413592	20251.6	2683.47
average myc			2000.89	1.00656e+08	49876.5	22372.5	0.400819	258.111	7.44444	499.556	9.77778	0.860413	0.999896	0.672528	0.960617	0.933885	0.937893	0.483433	0.070891	0.161185	0.00853368	0.0231373	0.00324796	0.00310563	0.000268221	0.134942	0.00501749	0.130665	0.00328386	0.00153598	0.000666303	0.000869676	0.523499	0.477611	18729.1	5048.78
average control			1612.75	1.1847e+08	74449.2	43421.5	0.323067	621.125	0	1466.88	0	0.911347	0.999834	0.715775	0.949654	0.931338	0.945207	0.441965	0.000193598	0.201803	7.03658e-05	0.0221916	6.27452e-05	0.00385977	3.78556e-06	0.175751	3.83498e-06	0.170976	3.4043e-06	0.000747609	0.000747557	5.20911e-08	0.632138	0.34157	21964.5	22.5

### Sheet: sNucRNA-seq
Dataset	Treatment	Timepoint	Estimated Number of Cells	Mean Reads per Cell	Number of Reads	Valid Barcodes	Sequencing Saturation	Q30 Bases in Barcode	Q30 Bases in RNA Read	Q30 Bases in UMI	Reads Mapped to Genome	M. truncatula Reads Mapped to Genome	R.irregularis Reads Mapped to Genome	Reads Mapped Confidently to Genome	M. truncatula Reads Mapped Confidently to Genome	R.irregularis Reads Mapped Confidently to Genome	Reads Mapped Confidently to Intergenic Regions	M. truncatula Reads Mapped Confidently to Intergenic Regions	R.irregularis Reads Mapped Confidently to Intergenic Regions	Reads Mapped Confidently to Intronic Regions	M. truncatula Reads Mapped Confidently to Intronic Regions	R.irregularis Reads Mapped Confidently to Intronic Regions	Reads Mapped Confidently to Exonic Regions	M. truncatula Reads Mapped Confidently to Exonic Regions	R.irregularis Reads Mapped Confidently to Exonic Regions	Reads Mapped Confidently to Transcriptome	M. truncatula Reads Mapped Confidently to Transcriptome	R.irregularis Reads Mapped Confidently to Transcriptome	Reads Mapped Antisense to Gene	M. truncatula Estimated Number of Cell Partitions	R.irregularis Estimated Number of Cell Partitions	Fraction Reads in Cells	M. truncatula Fraction Reads in Cells	R.irregularis Fraction Reads in Cells	M. truncatula Median Genes per Cell	R.irregularis Median Genes per Cell	M. truncatula Total Genes Detected	R.irregularis Total Genes Detected	M. truncatula Median UMI Counts per Cell	R.irregularis Median UMI Counts per Cell	GEMs with >0 Cells	GEMs with >1 Cell	Fraction GEMs with >1 Cell	Fraction GEMs with >1 Cell (Lower Bound)	Fraction GEMs with >1 Cell (Upper Bound)	Mean UMI Count Purity
MBBC001	myc	28 dpi	12131	33450	405790512	0.965	0.867	0.962	0.941	0.958	0.838	0.837	0.001	0.706	0.706	0.001	0.098	0.097	0	0.119	0.119	0	0.49	0.49	0	0.44	0.439	0	0.016	7816	4924	0.551	0.528	1	851	1	27480	2602	1192	1	12131	12131	1	1	1	1
MBBC002A	myc	21 dpi	7873	59431	467908093	0.97	0.885	0.957	0.94	0.952	0.789	0.788	0	0.651	0.65	0	0.081	0.081	0	0.108	0.108	0	0.461	0.461	0	0.408	0.408	0	0.019	6855	1221	0.488	0.479	1	814	1	27530	829	1171	1	7873	7873	1	1	1	1
MBBC003A	myc	38 dpi	9939	48532	482368571	0.955	0.902	0.95	0.937	0.946	0.717	0.714	0.003	0.55	0.548	0.001	0.081	0.08	0.001	0.098	0.098	0	0.371	0.371	0	0.341	0.341	0	0.008	5827	4680	0.476	0.439	1	589	1	25908	2496	822	1	9939	9939	1	1	1	1
MBBC022A	ctrl	28 dpi (2)	35229	2833	99810294	0.944	0.802	0.951	0.859	0.906	0.775	0.774	0	0.454	0.454	0	0.056	0.056	0	0.048	0.048	0	0.349	0.349	0	0.323	0.323	0	0.004	35224	12	0.667	0.667	1	44	1	22531	5	88	1	35229	20530	0.583	0	1	1
MBBC022B	myc	28 dpi (2)	26161	4056	106125994	0.949	0.656	0.951	0.875	0.909	0.774	0.769	0.005	0.514	0.513	0.001	0.076	0.076	0	0.08	0.08	0	0.358	0.357	0.001	0.321	0.32	0.001	0.007	15157	14734	0.521	0.415	1	102	1	23998	3995	183	1	26161	26161	1	1	1	0.999
MBBC002B	ctrl	21 dpi	6476	78267	506858775	0.955	0.823	0.957	0.94	0.952	0.76	0.76	0	0.589	0.589	0	0.072	0.072	0	0.094	0.094	0	0.423	0.423	0	0.364	0.364	0	0.029	6430	81	0.529	0.529	1	1280	1	29182	33	2109	1	6476	5673	0.876	0	1	1
MBBC003B	ctrl	38 dpi	6707	61401	411813558	0.967	0.876	0.953	0.938	0.949	0.851	0.85	0	0.765	0.764	0	0.115	0.115	0	0.113	0.113	0	0.536	0.536	0	0.478	0.478	0	0.021	6656	147	0.648	0.647	1	1214	1	28414	1	1848	1	6701	4333	0.646	0	1	1
average all			14930.9	41138.6	3.54382e+08	0.957857	0.830143	0.954429	0.918571	0.938857	0.786286	0.784571	0.00128571	0.604143	0.603429	0.000428571	0.0827143	0.0824286	0.000142857	0.0942857	0.0942857	0	0.426857	0.426714	0.000142857	0.382143	0.381857	0.000142857	0.0148571	11995	3685.57	0.554286	0.529143	1	699.143	1	26434.7	1423	1059	1	14930	12377.1	0.872143	0.571429	1	0.999857
average myc			14026	36367.2	3.65548e+08	0.95975	0.8275	0.955	0.92325	0.94125	0.7795	0.777	0.00225	0.60525	0.60425	0.00075	0.084	0.0835	0.00025	0.10125	0.10125	0	0.42	0.41975	0.00025	0.3775	0.377	0.00025	0.0125	8913.75	6389.75	0.509	0.46525	1	589	1	26229	2480.5	842	1	14026	14026	1	1	1	0.99975
average control			16137.3	47500.3	339494209	0.955333	0.833667	0.953667	0.912333	0.935667	0.795333	0.794667	0	0.602667	0.602333	0	0.081	0.081	0	0.085	0.085	0	0.436	0.436	0	0.388333	0.388333	0	0.018	16103.3	80	0.614667	0.614333	1	846	1	26709	13	1348.33	1	16135.3	10178.7	0.701667	0	1	1

### Sheet: snRNA-seq + spatial RNA-seq dat
Single-dataset R Objects
Dataset	snRNA/spatial	R Object name	inoculated	colonized	dpi
MBBC001A	snRNA-seq	med28_1	yes	yes	28
MBBC002A	snRNA-seq	med21	yes	no	21
MBBC002B	snRNA-seq	med21_ctrl	no	no	21
MBBC003A	snRNA-seq	med38	yes	no	38
MBBC003B	snRNA-seq	med38ctrl	no	no	38
MBBC022A	snRNA-seq	med28_2ctrl	no	no	28
MBBC022B	snRNA-seq	med28_2	yes	yes	28
V11Y10-339-B1	spatial RNA-seq	B1	yes	yes	28
V11Y10-341_A1	spatial RNA-seq	A2	yes	yes	28
V11Y10-341_B1	spatial RNA-seq	B2	yes	yes	28
V11Y10-341_C1	spatial RNA-seq	C2	yes	yes	28
V11Y10-341_D1	spatial RNA-seq	D2	yes	yes	28
V11M22-399-A1	spatial RNA-seq	A3	yes	yes	28
V11M22-399-B1	spatial RNA-seq	B3	yes	yes	28
V11M22-399-C1	spatial RNA-seq	C3	yes	yes	28
V11M22-399-D1	spatial RNA-seq	D3	yes	yes	28
V11M22-398-A1	spatial RNA-seq	A4	no	no	28
V11M22-398-B1	spatial RNA-seq	B4	no	no	28
V11M22-398-C1	spatial RNA-seq	C4	no	no	28
V11M22-398-D1	spatial RNA-seq	D4	no	no	28
V11M22-401-A1	spatial RNA-seq	A5	no	no	28
V11M22-401-B1	spatial RNA-seq	B5	no	no	28
V11M22-401-C1	spatial RNA-seq	C5	no	no	28
V11M22-401-D1	spatial RNA-seq	D5	no	no	28
Multi-dataset integrated R Objects
R object name	R Objects integrated	snRNA/spatial	# of objects	jupyter notebook	purpose
med_all_april5.rds	med28_1, med28_2, med28_2ctrl, med38, med38ctrl, med21, med21ctrl	snRNA-seq	7	sNucRNAseq_med_all	analyze all single-nuclei data
med.rds	med28_1, med28_2, med38	snRNA-seq	3	sNucRNAseq_med_AMF	analyze amf-colonized datasets only
wt.integrated2.rds	B1, A2, B2, C2, D2, A3, B3, C3, D3, A4, B4, C4, D4, A5, B5, C5, D5	spatial	17	spatialRNAseq_integration	analyze all spatial data
myc.integrated.rds	B1, A2, B2, C2, D2, A3, B3, C3, D3	spatial	9	spatialRNAseq_integration	analyze amf-colonized datasets only
