## Supplementary Sheet 4 for "Spatial Co-transcriptomics Reveals Discrete Stages of the Arbuscular Mycorrhizal Symbiosis"

### Sheet: README
Object: Seurat object with three datasets from AMF-colonized plants
Differential eene expression: genes upregulated in colonized cortical cells relative to all other cortical cells
#DEG anaylsis between colonized cluster 14 and rest of cortical cells
med_condensed <- med
med_condensed <- RenameIdents(object = med_condensed,
Cortex 1 = "Cortex",
Cortex 2 = "Cortex",
Cortex 3 = "Cortex",
Cortex 4 = "Cortex",
Cortex 6 = "Cortex",
Cortex 7 = "Cortex",
Cortex 8 = "Cortex")
med_condensed <- FindMarkers(med_condensed, ident.1 = "Colonized Cortex", ident.2 = "Cortex", only.pos = TRUE, assay = "RNA",verbose = FALSE)
write.csv(med_condensed, "colonized_markers_June27.csv")

### Sheet: Marker Genes
SEURAT_ID	Ensembl_ID	description	p_val	avg_log2FC	pct.1	pct.2	p_val_adj
A17-----------MTR-5g035430	MTR_5g035430	DUF4228 domain protein	3.06e-49	0.251879	0.149	0.013	2.89e-44
A17-----------MTR-6g071595	MTR_6g071595	annexin D8	7.38e-08	0.252705	0.184	0.077	0.00697158
A17-----------MTR-4g036090	MTR_4g036090	trehalose-phosphate phosphatase	1.3e-11	0.252866	0.259	0.101	1.23e-06
A17-----------MTR-4g075150	MTR_4g075150	serine carboxypeptidase-like protein	2.26e-11	0.255411	0.155	0.047	2.13e-06
A17-----------MTR-5g022130	MTR_5g022130	chaperone protein DnaJ 11	3.12e-09	0.25553	0.27	0.123	0.00029472
A17-----------MTR-2g090245	MTR_2g090245	epoxide hydrolase-like protein	8.59e-09	0.255898	0.195	0.078	0.00081091
A17-----------MTR-5g040460	MTR_5g040460	disease resistance protein (TIR-NBS-LRR class)	3.8e-21	0.258574	0.184	0.04	3.58e-16
A17-----------MTR-1g115400	MTR_1g115400	F-box plant-like protein	6.33e-11	0.258672	0.207	0.075	5.98e-06
A17-----------MTR-7g090520	MTR_7g090520	2-oxoglutarate-dependent dioxygenase	1.42e-08	0.259483	0.224	0.096	0.00133744
A17-----------MTR-4g086400	MTR_4g086400	alcohol dehydrogenase zinc-binding domain protein	1.74e-14	0.259724	0.316	0.122	1.65e-09
A17-----------MTR-1g104810	MTR_1g104810	long chain acyl-CoA synthetase 7, peroxisomal protein	2.39e-08	0.259941	0.276	0.134	0.00225446
A17-----------MTR-2g022520	MTR_2g022520	aluminum induced protein with YGL and LRDR motif protein	2.24e-09	0.260675	0.201	0.079	0.00021144
A17-----------MTR-7g089670	MTR_7g089670	F-box plant-like protein	9.65e-72	0.262295	0.155	0.009	9.11e-67
A17-----------MTR-0536s0020	MTR_0536s0020	UDP-glucosyltransferase family protein	3.07e-49	0.262957	0.155	0.014	2.9e-44
A17-----------MTR-1g009640	MTR_1g009640	hypothetical protein	1.37e-09	0.265468	0.443	0.241	0.00012983
A17-----------MTR-6g007663	MTR_6g007663	clasp amino-terminal protein	1.63e-25	0.265987	0.155	0.025	1.54e-20
A17-----------MTR-4g009960	MTR_4g009960	eukaryotic translation initiation factor 3 subunit	7e-20	0.265987	0.126	0.022	6.61e-15
A17-----------MTR-2g028940	MTR_2g028940	E3 ubiquitin-protein ligase LIN-like protein, putative	2.25e-13	0.266533	0.264	0.096	2.13e-08
A17-----------MTR-5g013770	MTR_5g013770	ethphon-induced protein	1.84e-10	0.266957	0.161	0.052	1.74e-05
A17-----------MTR-2g083520	MTR_2g083520	disease resistance protein (TIR-NBS-LRR class), putative	3.49e-08	0.267198	0.322	0.169	0.00329619
A17-----------MTR-3g109610	MTR_3g109610	carotenoid cleavage dioxygenase	6.4e-19	0.270518	0.184	0.043	6.04e-14
A17-----------MTR-4g008650	MTR_4g008650	membrane calcium-translocating P-type ATPase	2.03e-09	0.270641	0.339	0.171	0.00019171
A17-----------MTR-4g063930	MTR_4g063930	kinase 1B	2.22e-08	0.271318	0.299	0.149	0.00209409
A17-----------MTR-8g036050	MTR_8g036050	4-hydroxy-tetrahydrodipicolinate synthase	1.02e-97	0.272619	0.121	0.003	9.68e-93
A17-----------MTR-4g102120	MTR_4g102120	SNARE-interacting KEULE-like protein	5.19e-08	0.273129	0.276	0.137	0.00490079
A17-----------MTR-2g023860	MTR_2g023860	F-box plant-like protein, putative	2.65e-14	0.273749	0.132	0.031	2.5e-09
A17-----------MTR-1g086550	MTR_1g086550	plant gibberellin 2-oxidase	5.4e-28	0.273749	0.167	0.027	5.1e-23
A17-----------MTR-4g057730	MTR_4g057730	4-coumarate:CoA ligase-like protein	1.97e-89	0.273787	0.155	0.007	1.86e-84
A17-----------MTR-5g026580	MTR_5g026580	F-box/kelch-repeat protein SKIP25, putative	2.72e-12	0.274789	0.195	0.064	2.57e-07
A17-----------MTR-1g030660	MTR_1g030660	cationic amino acid transporter	6.1e-169	0.276077	0.126	0.001	5.76e-164
A17-----------MTR-4g102120	MTR_4g102390	Hsc70-interacting protein	1.36e-08	0.278182	0.276	0.133	0.0012804
A17-----------MTR-7g015670	MTR_7g015670	feronia receptor-like kinase	3.67e-10	0.280354	0.351	0.167	3.46e-05
A17-----------MTR-1g075790	MTR_1g075790	hypothetical protein	6.81e-15	0.280588	0.201	0.06	6.44e-10
A17-----------MTR-7g102840	MTR_7g102840	heparan-alpha-glucosaminide N-acetyltransferase-like protein	5.66e-261	0.283452	0.161	0.001	5.35e-256
A17-----------MTR-3g434790	MTR_3g434790	P-loop nucleoside triphosphate hydrolase superfamily protein	5.36e-88	0.284035	0.172	0.009	5.06e-83
A17-----------MTR-7g098150	MTR_7g098150	peptide transporter	1.69e-143	0.285125	0.167	0.004	1.6e-138
A17-----------MTR-2g034260	MTR_2g034260	GRAS family transcription factor	3.38e-15	0.286151	0.195	0.056	3.19e-10
A17-----------MTR-3g072380	MTR_3g072380	nucleotide/sugar transporter family protein	1.94e-10	0.289202	0.121	0.033	1.83e-05
A17-----------MTR-1g101620	MTR_1g101620	valyl-tRNA synthetase/valine-tRNA ligase	3.52e-12	0.290212	0.293	0.121	3.32e-07
A17-----------MTR-1g484960	MTR_1g484960	kinesin motor domain protein	2.85e-42	0.290744	0.138	0.013	2.69e-37
A17-----------MTR-5g018860	MTR_5g018860	BEL1-related homeotic protein	2.27e-12	0.29115	0.305	0.128	2.14e-07
A17-----------MTR-2g030855	MTR_2g030855	rhicadhesin receptor	3.91e-205	0.291212	0.109	0	3.69e-200
A17-----------MTR-8g107370	MTR_8g107370	phosphoethanolamine N-methyltransferase	1.36e-11	0.291418	0.167	0.051	1.28e-06
A17-----------MTR-2g009980	MTR_2g009980	oligopeptide transporter OPT family protein	5.79e-08	0.295196	0.264	0.131	0.00547079
A17-----------MTR-1g094165	MTR_1g094165	microtubule organization protein	6e-09	0.296201	0.305	0.153	0.00056673
A17-----------MTR-5g092610	MTR_5g092610	hypothetical protein	7.84e-25	0.296428	0.236	0.054	7.41e-20
A17-----------MTR-7g062570	MTR_7g062570	2OG-Fe(II) oxygenase family oxidoreductase	1.36e-201	0.296722	0.138	0.001	1.29e-196
A17-----------MTR-1g093080	MTR_1g093080	myb-like transcription factor family protein	2.28e-08	0.297115	0.287	0.141	0.00215185
A17-----------MTR-2g102010	MTR_2g102010	carnitine/acylcarnitine carrier-like protein	2.86e-188	0.297553	0.109	0.001	2.7e-183
A17-----------MTR-7g086160	MTR_7g086160	plastocyanin-like domain protein	3.51e-243	0.29783	0.126	0	3.32e-238
A17-----------MTR-2g014300	MTR_2g014300	ethylene response factor	1.76e-56	0.298176	0.178	0.016	1.66e-51
A17-----------MTR-0011s0280	MTR_0011s0280	NADP-dependent alkenal double bond reductase P1	5.11e-42	0.299265	0.149	0.015	4.83e-37
A17-----------MTR-3g467150	MTR_3g467150	hypothetical protein	1.29e-77	0.299929	0.149	0.008	1.22e-72
A17-----------MTR-3g020820	MTR_3g020820	plant calmodulin-binding-like protein	7.25e-10	0.299956	0.316	0.152	6.85e-05
A17-----------MTR-3g057980	MTR_3g057980	cytochrome P450 family 71 protein	4.05e-56	0.300479	0.121	0.007	3.82e-51
A17-----------MTR-8g099945	MTR_8g099945	heat shock cognate 70 kDa-like protein	6.36e-09	0.301916	0.241	0.106	0.00060072
A17-----------MTR-7g063730	MTR_7g063730	2OG-Fe(II) oxygenase family oxidoreductase	2.87e-13	0.303656	0.264	0.097	2.71e-08
A17-----------MTR-8g099275	MTR_8g099275	COP1-interactive protein, putative	1.01e-10	0.303687	0.339	0.159	9.58e-06
A17-----------MTR-8g091690	MTR_8g097190	15-cis-zeta-carotene isomerase	3.4e-234	0.30414	0.138	0.001	3.21e-229
A17-----------MTR-7g095680	MTR_7g095680	heat shock transcription factor A3	4.73e-08	0.305326	0.345	0.187	0.00446307
A17-----------MTR-8g009067	MTR_8g009067	UDP-glucosyltransferase family protein	8.59e-09	0.307021	0.374	0.205	0.00081145
A17-----------MTR-7g110780	MTR_7g110780	Chitinase	3.02e-34	0.307817	0.149	0.018	2.85e-29
A17-----------MTR-2g437880	MTR_2g437880	cytochrome P450 family 81 protein	8.37e-145	0.310281	0.103	0.001	7.91e-140
A17-----------MTR-4g098970	MTR_4g098970	hypothetical protein	6.81e-14	0.312125	0.316	0.127	6.43e-09
A17-----------MTR-1g105615	MTR_1g105615	cysteine-rich receptor-kinase-like protein	1.53e-11	0.313361	0.247	0.096	1.44e-06
A17-----------MTR-2g105360	MTR_2g105360	cytochrome P450 family Ent-kaurenoic acid oxidase	7.24e-14	0.313995	0.201	0.062	6.84e-09
A17-----------MTR-3g022300	MTR_3g022300	LRR and NB-ARC domain disease resistance protein	1.56e-10	0.31401	0.27	0.115	1.48e-05
A17-----------MTR-4g011720	MTR_4g011720	2-oxoglutarate-dependent dioxygenase	1.44e-09	0.315304	0.333	0.164	0.00013604
A17-----------MTR-7g111520	MTR_7g111520	D111/G-patch domain protein	4.87e-12	0.31586	0.328	0.144	4.6e-07
A17-----------MTR-6g053600	MTR_6g053600	NAD(P)-binding rossmann-fold protein	1.3e-259	0.316668	0.167	0.001	1.23e-254
A17-----------MTR-5g009670	MTR_5g009670	glucose-6-phosphate 1-epimerase-like protein	1.47e-12	0.317154	0.31	0.129	1.39e-07
A17-----------MTR-5g010440	MTR_5g010440	LRR receptor-like kinase	9.89e-17	0.317182	0.27	0.089	9.34e-12
A17-----------MTR-0015s0030	MTR_0015s0030	lectin receptor kinase	1.96e-26	0.317468	0.195	0.037	1.85e-21
A17-----------MTR-5g026760	MTR_5g026760	LRR receptor-like kinase	1.53e-192	0.318053	0.103	0	1.44e-187
A17-----------MTR-7g011663	MTR_7g011663	copalyldiphosphate synthase	2.36e-08	0.319272	0.155	0.056	0.0022315
A17-----------MTR-1g105480	MTR_1g105480	thiazole biosynthetic enzyme	1.21e-10	0.321018	0.207	0.077	1.14e-05
A17-----------MTR-3g107830	MTR_3g107830	dehydration-responsive RD22-like protein	9.78e-133	0.323271	0.172	0.005	9.24e-128
A17-----------MTR-3g020780	MTR_3g020780	cytochrome P450 family protein	5.59e-13	0.323917	0.276	0.107	5.28e-08
A17-----------MTR-1g094960	MTR_1g094960	auxin response factor, putative	1.53e-40	0.324645	0.172	0.021	1.44e-35
A17-----------MTR-8g076100	MTR_8g076100	heterogeneous nuclear ribonucleoprotein	9.38e-08	0.326789	0.385	0.225	0.00886263
A17-----------MTR-1g106420	MTR_1g106420	LOB domain protein	1.9e-08	0.327485	0.339	0.178	0.00179286
A17-----------MTR-8g027255	MTR_8g027255	yippee family zinc-binding protein, putative	5.34e-10	0.330569	0.489	0.28	5.04e-05
A17-----------MTR-5g063930	MTR_5g063930	major intrinsic protein (MIP) family transporter	6.64e-186	0.330735	0.115	0.001	6.27e-181
A17-----------MTR-1g090320	MTR_1g090320	RING-type E3 ubiquitin transferase [Source:UniProtKB/TrEMBL;Acc:G7I306]	4.94e-08	0.332448	0.397	0.228	0.00466681
A17-----------MTR-8g076100	MTR_8g076940	cytochrome P450 family protein	4.16e-08	0.332789	0.385	0.222	0.00392564
A17-----------MTR-7g080180	MTR_7g080180	serine carboxypeptidase-like protein	1.23e-49	0.332806	0.115	0.007	1.16e-44
A17-----------MTR-2g098540	MTR_2g098540	glycoside hydrolase family 1 protein	1.37e-12	0.333574	0.247	0.091	1.29e-07
A17-----------MTR-8g068050	MTR_8g068050	lectin receptor kinase	6.05e-119	0.334515	0.207	0.009	5.72e-114
A17-----------MTR-4g106790	MTR_4g113100	LRR receptor-like kinase	1.98e-12	0.334827	0.213	0.072	1.87e-07
A17-----------MTR-8g031900	MTR_8g031900	short chain dehydrogenase/reductase	7.4e-11	0.335002	0.241	0.097	6.99e-06
A17-----------MTR-7g086140	MTR_7g086140	plastocyanin-like domain protein	3.61e-173	0.336614	0.121	0.001	3.41e-168
A17-----------MTR-6g034310	MTR_6g034310	ABC transporter-like family-protein	2.2e-27	0.337896	0.241	0.053	2.08e-22
A17-----------MTR-5g073020	MTR_5g073020	cytochrome P450 family 71 protein	6.06e-13	0.339199	0.282	0.111	5.72e-08
A17-----------MTR-4g101950	MTR_4g101950	translation factor EF-1 alpha-like protein	2.91e-23	0.341982	0.103	0.013	2.74e-18
A17-----------MTR-3g058630	MTR_3g058630	ZIP metal ion transporter family protein	1.02e-121	0.344693	0.149	0.004	9.67e-117
A17-----------MTR-4g078710	MTR_4g078710	ethylene response factor	4.42e-17	0.344746	0.31	0.11	4.17e-12
A17-----------MTR-3g035940	MTR_3g035940	LRR and NB-ARC domain disease resistance protein	1.79e-14	0.34504	0.328	0.133	1.69e-09
A17-----------MTR-1g115820	MTR_1g115820	chalcone-flavanone isomerase family protein	1.56e-11	0.345182	0.287	0.122	1.47e-06
A17-----------MTR-3g435740	MTR_3g435740	NB-ARC domain disease resistance protein, putative	2.22e-17	0.345742	0.339	0.127	2.1e-12
A17-----------MTR-2g461240	MTR_2g461240	class II knotted-like homeobox protein	1.48e-08	0.346083	0.552	0.354	0.0013989
A17-----------MTR-1g034060	MTR_1g034060	gibberellin 2-beta-dioxygenase	3.23e-09	0.347477	0.19	0.075	0.00030526
A17-----------MTR-0012s0290	MTR_0012s0290	disease resistance protein (TIR-NBS-LRR class), putative	1.11e-09	0.350194	0.293	0.138	0.00010489
A17-----------MTR-3g090350	MTR_3g090350	MKS1-like protein	2.74e-15	0.350887	0.316	0.121	2.59e-10
A17-----------MTR-2g018590	MTR_2g018590	1-O-acylglucose:anthocyanin acyltransferase	1.38e-64	0.351278	0.167	0.012	1.31e-59
A17-----------MTR-1g086980	MTR_1g086980	histone-lysine N-methyltransferase	3.76e-09	0.352412	0.402	0.224	0.00035482
A17-----------MTR-2g017785	MTR_2g017785	LRR receptor-like kinase	3.63e-37	0.355503	0.241	0.042	3.43e-32
A17-----------MTR-0045s0070	MTR_0045s0070	cytochrome P450 family 90 protein	5.18e-11	0.357163	0.207	0.074	4.89e-06
A17-----------MTR-2g007000	MTR_2g007000	DEAD-box RNA helicase family protein	6.89e-08	0.357297	0.477	0.305	0.00651199
A17-----------MTR-1g086980	MTR_1g086980		8.42e-10	0.359988	0.402	0.218	7.96e-05
A17-----------MTR-7g115740	MTR_7g115740	lectin receptor kinase	2.62e-77	0.360298	0.218	0.017	2.48e-72
A17-----------MTR-2g020360	MTR_2g020360	acyl carrier protein	6.85e-29	0.360932	0.184	0.031	6.47e-24
A17-----------MTR-5g075100	MTR_5g075100	CBL-interacting kinase	4.97e-11	0.361606	0.368	0.183	4.7e-06
A17-----------MTR-4g011690	MTR_4g011690	2-oxoglutarate-dependent dioxygenase	4.93e-15	0.36255	0.293	0.109	4.66e-10
A17-----------MTR-2g101920	MTR_2g101920	transmembrane amino acid transporter family protein	5.79e-225	0.36392	0.224	0.005	5.47e-220
A17-----------MTR-7g114870	MTR_7g114870	IQ calmodulin-binding motif protein	6.57e-96	0.364749	0.121	0.004	6.21e-91
A17-----------MTR-3g034380	MTR_3g034380	LRR and NB-ARC domain disease resistance protein	3.91e-13	0.365879	0.328	0.141	3.69e-08
A17-----------MTR-7g066870	MTR_7g066870	acetyl-CoA carboxylase, carboxyl transferase, alpha subunit	4.52e-26	0.371125	0.282	0.072	4.27e-21
A17-----------ERN2	MTR_ERN2		7.12e-33	0.374275	0.241	0.046	6.73e-28
A17-----------MTR-1g034030	MTR_1g034030	sucrose nonfermenting 1(SNF1)-related kinase	3.32e-09	0.3744	0.333	0.171	0.0003132
A17-----------MTR-4g094220	MTR_4g094220	UDP-glucosyltransferase family protein	5.15e-14	0.374627	0.213	0.069	4.87e-09
A17-----------MTR-4g129010	MTR_4g133890	myosin II heavy chain family protein	1.17e-104	0.37587	0.184	0.008	1.1e-99
A17-----------MTR-2g023150	MTR_2g023150	receptor-like kinase	8.53e-94	0.376299	0.23	0.016	8.05e-89
A17-----------MTR-7g086220	MTR_7g086220	plastocyanin-like domain protein	2.49e-188	0.376404	0.109	0.001	2.35e-183
A17-----------MTR-1g023600	MTR_1g023600	disease resistance protein RGA4	5.16e-10	0.378409	0.391	0.214	4.87e-05
A17-----------MTR-7g080950	MTR_7g080950	UDP-glucosyltransferase family protein	1.49e-71	0.378478	0.213	0.018	1.4e-66
A17-----------MTR-3g058810	MTR_3g058810	disease resistance protein, putative	3.53e-29	0.380265	0.276	0.063	3.34e-24
A17-----------MTR-7g098200	MTR_7g098200	peptide transporter	5.82e-09	0.38073	0.425	0.242	0.00054991
A17-----------MTR-6g087760	MTR_6g087760	DUF4378 domain protein	5.74e-68	0.381184	0.224	0.021	5.42e-63
A17-----------MTR-3g079600	MTR_3g079600	serine carboxypeptidase-like protein	3.06e-259	0.382912	0.138	0	2.89e-254
A17-----------MTR-5g093070	MTR_5g093070	DNA-binding bromodomain protein	1.9e-09	0.38361	0.448	0.263	0.0001792
A17-----------MTR-2g022710	MTR_2g022710	glycoside hydrolase family 1 protein	1.06e-09	0.384071	0.322	0.159	9.99e-05
A17-----------MTR-8g098815	MTR_8g098815	BEL1-related homeotic protein	8.09e-10	0.384392	0.351	0.183	7.64e-05
A17-----------MTR-3g462950	MTR_3g462950	thiamine biosynthesis protein ThiC	9.32e-15	0.384515	0.374	0.16	8.8e-10
A17-----------MTR-4g007300	MTR_4g007300	chaperone DnaJ domain protein	1.07e-09	0.386294	0.385	0.211	0.00010067
A17-----------MTR-3g086890	MTR_3g086890	Myosin heavy chain-related protein [Source:Projected from Arabidopsis thaliana (AT4G40020) TAIR;Acc:AT4G40020]	1.57e-18	0.390411	0.178	0.042	1.48e-13
A17-----------MTR-2g090405	MTR_2g090405	cyclin-dependent kinase	2.26e-08	0.392689	0.236	0.107	0.00213183
A17-----------MTR-1g107215	MTR_1g107215	plant basic secretory protein (BSP) family protein	5.4e-19	0.392943	0.195	0.048	5.1e-14
A17-----------MTR-5g083170	MTR_5g083170	ferritin	3.92e-15	0.394159	0.253	0.086	3.7e-10
A17-----------MTR-1g112270	MTR_1g112270	C2H2 zinc finger protein, putative	2.62e-22	0.396659	0.328	0.103	2.48e-17
A17-----------MTR-3g053690	MTR_3g053690	ethylene response factor	3.27e-08	0.397131	0.569	0.397	0.00309261
A17-----------MTR-3g104560	MTR_3g104560	cytochrome P450 family protein	9.77e-10	0.399301	0.425	0.239	9.23e-05
A17-----------MTR-6g082330	MTR_6g082330	hypothetical protein	4.51e-18	0.399923	0.167	0.038	4.26e-13
A17-----------MTR-1g090737	MTR_1g090737	long-chain acyl-CoA synthetase	5.36e-294	0.400191	0.19	0.001	5.06e-289
A17-----------MTR-6g034940	MTR_6g034940	cytochrome P450 family protein	5.14e-242	0.401438	0.138	0.001	4.85e-237
A17-----------MTR-4g113100	MTR_4g124660	sucrose synthase	7.64e-23	0.404394	0.276	0.076	7.21e-18
A17-----------MTR-1g106005	MTR_1g106005	tubulin beta-1 chain	1.9e-23	0.406661	0.23	0.055	1.79e-18
A17-----------MTR-1g013150	MTR_1g013150	glycoside hydrolase family 18 protein	2.62e-52	0.409248	0.247	0.032	2.47e-47
A17-----------MTR-4g066130	MTR_4g066130	AMP-binding enzyme	2.02e-108	0.409915	0.115	0.003	1.91e-103
A17-----------MTR-7g104020	MTR_7g104020	transcriptional activator	4.12e-08	0.410423	0.391	0.237	0.00388751
A17-----------MTR-2g024290	MTR_2g024290	LysM receptor kinase K1B	8.01e-20	0.412733	0.299	0.097	7.57e-15
A17-----------MTR-3g084850	MTR_3g084850	phytoene dehydrogenase/chromoplastic protein	1.78e-09	0.413485	0.23	0.099	0.00016776
A17-----------MTR-5g026930	MTR_5g026930	methyltransferase PMT16, putative	5.58e-19	0.41512	0.236	0.066	5.27e-14
A17-----------MTR-2g099690	MTR_2g099690	phospholipid-transporting ATPase-like protein	5.77e-10	0.420719	0.322	0.163	5.45e-05
A17-----------MTR-3g027420	MTR_3g027420	NBS-LRR type disease resistance protein	2.6e-36	0.423444	0.299	0.062	2.46e-31
A17-----------MTR-8g074920	MTR_8g074920	receptor-like kinase theseus protein	2.94e-73	0.42407	0.23	0.02	2.78e-68
A17-----------MTR-3g081140	MTR_3g081140	cysteine-rich TM module stress tolerance protein	2.59e-283	0.425481	0.178	0.001	2.44e-278
A17-----------SSU-rRNA-eukarya.4	N/A		7.61e-08	0.42855	0.695	0.56	0.00718429
A17-----------MTR-2g017805	MTR_2g017805	LRR receptor-like kinase	4.99e-26	0.429254	0.213	0.044	4.71e-21
A17-----------MTR-8g076940	MTR_8g087780	peptide/nitrate transporter	7.3e-23	0.435769	0.299	0.086	6.9e-18
A17-----------MTR-7g106710	MTR_7g106710	calmodulin-domain kinase CDPK protein	2.67e-27	0.436682	0.339	0.094	2.52e-22
A17-----------MTR-4g102390	MTR_4g102400	subtilisin-like serine protease	3.85e-12	0.43686	0.138	0.037	3.64e-07
A17-----------MTR-4g087980	MTR_4g087980	pectinesterase/pectinesterase inhibitor	1.85e-71	0.441654	0.184	0.013	1.75e-66
A17-----------MTR-8g014610	MTR_8g014610	hypothetical protein	9.63e-08	0.445912	0.448	0.297	0.00909839
A17-----------MTR-6g009540	MTR_6g009540	P-loop nucleoside triphosphate hydrolase superfamily protein	3.3e-11	0.446344	0.282	0.12	3.12e-06
A17-----------MTR-5g041210	MTR_5g041210	beta-1,3-galactosyltransferase-like protein	5.61e-14	0.44891	0.201	0.063	5.3e-09
A17-----------MTR-2g096230	MTR_2g096230	exocyst subunit exo70 family protein	3.26e-28	0.454528	0.299	0.076	3.08e-23
A17-----------MTR-4g102400	MTR_4g104140	BTB/POZ and TAZ domain protein	1.35e-105	0.454856	0.218	0.012	1.28e-100
A17-----------MTR-1g081290	MTR_1g081290	zeta-carotene desaturase	2.24e-18	0.456544	0.316	0.11	2.11e-13
A17-----------MTR-3g073180	MTR_3g073180	nitrate reductase [NADH]-like protein	7.06e-09	0.458259	0.218	0.093	0.00066715
A17-----------MTR-1g021635	MTR_1g021635	cysteine-rich receptor-kinase-like protein	1.71e-21	0.45827	0.316	0.102	1.62e-16
A17-----------MTR-5g097910	MTR_5g097910	aldo/keto reductase family oxidoreductase	1.89e-12	0.461754	0.287	0.118	1.79e-07
A17-----------MTR-0275s0020	MTR_0275s0020	hypothetical protein	2.77e-10	0.461964	0.638	0.456	2.61e-05
A17-----------MTR-2g090240	MTR_2g090240	epoxide hydrolase-like protein	4.05e-18	0.464236	0.213	0.058	3.82e-13
A17-----------MTR-5g092150	MTR_5g092150	cytochrome P450 family protein	3.26e-65	0.464764	0.27	0.032	3.08e-60
A17-----------MTR-6g016420	MTR_6g016420	disease resistance protein (CC-NBS-LRR class) family protein	4.51e-17	0.469082	0.489	0.227	4.26e-12
A17-----------MTR-7g071990	MTR_7g071990	D-alanine-D-alanine ligase	1.72e-13	0.476311	0.339	0.15	1.62e-08
A17-----------MTR-1g098300	MTR_1g098300	cyclin-dependent kinase	1.43e-306	0.477023	0.241	0.003	1.35e-301
A17-----------MTR-3g064090	MTR_3g064090	cysteine-rich RLK (receptor-like kinase) protein	3.76e-26	0.479278	0.293	0.077	3.55e-21
A17-----------MTR-8g040940	MTR_8g040940	hypothetical protein	5.53e-244	0.480206	0.149	0.001	5.23e-239
A17-----------MTR-7g103450	MTR_7g103450	cytochrome P450 family protein	1.14e-25	0.485963	0.247	0.057	1.07e-20
A17-----------MTR-3g086430	MTR_3g086430	multidrug resistance-associated protein ABC domain protein	4.57e-232	0.486131	0.144	0.001	4.32e-227
A17-----------MTR-2g090190	MTR_2g090190	catalytic/protein phosphatase type 2C	6.62e-26	0.487194	0.305	0.084	6.25e-21
A17-----------MTR-3g463770	MTR_3g463770	Smr (small MutS-related) domain protein	1.25e-10	0.495002	0.54	0.338	1.18e-05
A17-----------MTR-5g075400	MTR_5g075400	hypothetical protein	1.13e-230	0.49506	0.241	0.005	1.06e-225
A17-----------MTR-7g114970	MTR_7g114970	aldo/keto reductase family oxidoreductase	2.55e-18	0.498246	0.333	0.123	2.41e-13
A17-----------MTR-8g089190	MTR_8g091690	cytochrome P450 family 71 protein	1.05e-11	0.503046	0.305	0.135	9.87e-07
A17-----------MTR-1g110760	MTR_1g110760	hypothetical protein	2.66e-10	0.517206	0.316	0.158	2.51e-05
A17-----------MTR-7g103680	MTR_7g103680	HhH-GPD base excision DNA repair family protein	2.09e-13	0.519299	0.471	0.25	1.97e-08
A17-----------MTR-4g070080	MTR_4g070080	RNA-binding (RRM/RBD/RNP motif) family protein	3.49e-08	0.526402	0.805	0.723	0.00329875
A17-----------MTR-5g007713	MTR_5g007713	chalcone and stilbene synthase family protein	4.52e-25	0.534961	0.287	0.076	4.27e-20
A17-----------MTR-1g102190	MTR_1g102190	Pti1-like kinase	1.2e-16	0.544435	0.431	0.196	1.14e-11
A17-----------MTR-4g478140	MTR_5g007640	4-coumarate:CoA ligase-like protein	2.32e-44	0.546303	0.299	0.054	2.19e-39
A17-----------MTR-3g464580	MTR_3g464580	asparagine synthetase [glutamine-hydrolyzing] protein	7.52e-09	0.548717	0.471	0.295	0.00071022
A17-----------MTR-3g467140	MTR_3g467140	cytochrome P450 family protein	1.64e-17	0.562333	0.494	0.243	1.55e-12
A17-----------MTR-1g011640	MTR_1g011640	drug resistance transporter-like ABC domain protein	1.58e-08	0.564357	0.305	0.156	0.00148877
A17-----------MTR-4g070140	MTR_4g070140	RNA-binding (RRM/RBD/RNP motif) family protein	7.88e-13	0.567167	0.592	0.372	7.45e-08
A17-----------MTR-3g089055	MTR_3g089055	GRAS family transcription factor	2.85e-18	0.569747	0.575	0.304	2.7e-13
A17-----------MTR-6g012970	MTR_6g012970	AP2/ERF domain transcription factor	1.11e-124	0.571697	0.305	0.021	1.05e-119
A17-----------MTR-7g098040	MTR_7g098040	peptide transporter	1.31e-199	0.57503	0.264	0.008	1.24e-194
A17-----------MTR-7g078010	MTR_7g078010	2OG-Fe(II) oxygenase family oxidoreductase	1.01e-26	0.577734	0.374	0.115	9.57e-22
A17-----------MTR-3g078410	MTR_3g078410	alpha-N-acetylglucosaminidase family protein	2.29e-86	0.585842	0.368	0.044	2.17e-81
A17-----------MTR-1g044020	MTR_1g044020	Rpp4C3	4.1e-09	0.586142	0.868	0.747	0.00038753
A17-----------MTR-1g063210	MTR_1g063210	heavy metal-associated domain protein	1.15e-13	0.586378	0.437	0.215	1.09e-08
A17-----------MTR-2g098490	MTR_2g098490	AMP-binding enzyme	3.43e-125	0.587293	0.115	0.002	3.24e-120
A17-----------MTR-4g104140	MTR_4g106790	DUF4228 domain protein	2.4e-08	0.588124	0.511	0.34	0.00226774
A17-----------MTR-6g462640	MTR_6g462640	cytochrome P450 family 71 protein	1.52e-76	0.597725	0.339	0.042	1.44e-71
A17-----------MTR-3g115950	MTR_3g115950	DHHC-type zinc finger protein	1.25e-46	0.598115	0.374	0.079	1.18e-41
A17-----------MTR-6g027840	MTR_6g027840	ankyrin repeat RF-like protein, putative	4.62e-133	0.60251	0.322	0.022	4.36e-128
A17-----------MTR-2g031270	MTR_2g031270	rhicadhesin receptor	1.72e-289	0.606526	0.213	0.002	1.62e-284
A17-----------MTR-7g079440	MTR_7g079440	cytochrome P450 family monooxygenase	1.46e-10	0.606594	0.299	0.144	1.38e-05
A17-----------MTR-6g015950	MTR_6g015950	2OG-Fe(II) oxygenase family oxidoreductase	2.14e-57	0.608778	0.339	0.055	2.02e-52
A17-----------MTR-0021s0370	MTR_0021s0370	clavaminate synthase-like plant protein	4.24e-26	0.609752	0.207	0.042	4.01e-21
A17-----------MTR-4g124660	MTR_4g129010	tyrosine kinase family protein	5.62e-10	0.611448	0.73	0.561	5.31e-05
A17-----------MTR-8g107250	MTR_8g107250	tubulin	7.35e-84	0.616101	0.333	0.038	6.94e-79
A17-----------MTR-5g020080	MTR_5g020080	hypothetical protein	8.66e-08	0.617327	0.868	0.791	0.00817709
A17-----------MTR-7g078070	MTR_7g078070	cysteine synthase/L-3-cyanoalanine synthase	4.69e-39	0.62269	0.362	0.086	4.43e-34
A17-----------MTR-5g025100	MTR_5g025100	kinesin-like calmodulin-binding protein	6.27e-31	0.630982	0.287	0.067	5.92e-26
A17-----------MTR-3g035840	MTR_3g035840	NB-ARC domain disease resistance protein	3.82e-30	0.63646	0.408	0.127	3.61e-25
A17-----------MTR-8g018650	MTR_8g018650	seed linoleate 9S-lipoxygenase	6.05e-44	0.647185	0.391	0.087	5.72e-39
A17-----------MTR-7g098230	MTR_7g098230	peptide transporter 1	1.13e-122	0.652209	0.264	0.016	1.07e-117
A17-----------MTR-3g111780	MTR_3g111780	ovate transcriptional repressor	2.35e-207	0.66469	0.328	0.013	2.22e-202
A17-----------MTR-0083s0100	MTR_0083s0100	stress up-regulated Nod 19 protein	7.69e-37	0.668499	0.356	0.085	7.27e-32
A17-----------MTR-2g009910	MTR_2g009910	transmembrane protein, putative	5.54e-10	0.677325	0.575	0.391	5.23e-05
A17-----------MTR-3g058740	MTR_3g058740	disease resistance protein (TIR-NBS-LRR class), putative	1.43e-30	0.677396	0.494	0.172	1.35e-25
A17-----------MTR-6g037750	MTR_6g037750	receptor-like protein	0	0.689983	0.379	0.009	0
A17-----------MTR-5g045470	MTR_5g045470	inhibitor of trypsin and hageman factor-like protein	1.53e-184	0.692591	0.207	0.005	1.44e-179
A17-----------MTR-7g092620	MTR_7g092620	cytochrome P450 family protein	0	0.69273	0.293	0.002	0
A17-----------MTR-3g058820	MTR_3g058820	disease resistance protein (TIR-NBS-LRR class)	1.29e-38	0.69549	0.454	0.129	1.22e-33
A17-----------MTR-3g057910	MTR_3g057910	cytochrome P450 family 71 protein	5.39e-80	0.699628	0.293	0.031	5.09e-75
A17-----------MTR-1g012610	MTR_1g012610	tyrosine kinase family protein	1.54e-19	0.705049	0.437	0.185	1.46e-14
A17-----------MTR-8g103227	MTR_8g103227	E3 ubiquitin-protein ligase LIN-like protein, putative	0	0.706702	0.397	0.005	0
A17-----------MTR-3g111900	MTR_3g111900	fatty acyl-CoA synthetase family protein	1.68e-301	0.708907	0.264	0.004	1.58e-296
A17-----------MTR-8g087780	MTR_8g089190	cytochrome P450 family protein	0	0.712082	0.287	0.003	0
A17-----------MTR-2g101090	MTR_2g101090	drug resistance transporter-like ABC domain protein	9.01e-20	0.754856	0.632	0.375	8.51e-15
A17-----------MTR-7g005940	MTR_7g005940	ubox-like protein, putative	8.73e-43	0.76695	0.368	0.083	8.24e-38
A17-----------MTR-4g078310	MTR_4g078310	DUF506 family protein	4.76e-13	0.774983	0.414	0.207	4.49e-08
A17-----------MTR-4g080060	MTR_4g080060	disease resistance protein (TIR-NBS-LRR class)	5.56e-23	0.819417	0.598	0.295	5.25e-18
A17-----------MTR-6g088140	MTR_6g088140	cycloartenol synthase	1.07e-20	0.820297	0.632	0.336	1.01e-15
A17-----------MTR-1g070135	MTR_1g070135	hyoscyamine 6-dioxygenase-like protein	2.9e-43	0.824028	0.523	0.157	2.74e-38
A17-----------MTR-1g471050	MTR_1g471050	beta-carotene isomerase D27	3.6e-51	0.824317	0.379	0.074	3.4e-46
A17-----------MTR-4g133890	MTR_4g478140	S-norcoclaurine synthase-like protein	4.91e-210	0.837538	0.213	0.004	4.63e-205
A17-----------FLOT4	MTR_FLOT4		6e-33	0.84688	0.391	0.11	5.67e-28
A17-----------MTR-3g107810	MTR_3g107810	specific tissue protein	1.67e-122	0.859576	0.178	0.006	1.58e-117
A17-----------MTR-3g083630	MTR_3g083630	squalene/phytoene synthase	1.4e-111	0.860134	0.356	0.033	1.32e-106
A17-----------MTR-6g056070	MTR_6g056070	salicylic acid carboxyl methyltransferase	4.58e-281	0.861329	0.385	0.013	4.33e-276
A17-----------MTR-6g093100	MTR_6g093100	cycloartenol synthase	8.04e-23	0.966462	0.678	0.37	7.6e-18
A17-----------MTR-1g050525	MTR_1g050525	drug resistance transporter-like ABC domain protein	0	0.969045	0.391	0.01	0
A17-----------MTR-8g068265	MTR_8g068265	1-deoxy-D-xylulose-5-phosphate synthase	2.6e-71	0.99865	0.374	0.055	2.46e-66
A17-----------MTR-3g093430	MTR_3g093430	ABC transporter B family protein	2.24e-53	1.00555	0.489	0.119	2.11e-48
A17-----------MTR-6g021615	MTR_6g021615	Nodule Cysteine-Rich (NCR) secreted peptide	5.81e-26	1.07911	0.707	0.385	5.49e-21
A17-----------MTR-4g016610	MTR_4g016610	disease resistance protein (TIR-NBS-LRR class), putative	8.28e-160	1.187	0.46	0.038	7.82e-155
A17-----------MTR-4g053630	MTR_4g053630	subtilisin-like serine protease	6.17e-88	1.2843	0.236	0.018	5.82e-83
A17-----------MTR-7g062580	MTR_7g062580	2OG-Fe(II) oxygenase family oxidoreductase	3.27e-44	1.30617	0.649	0.248	3.09e-39
A17-----------MTR-4g081190	MTR_4g081190	ABC transporter B family protein	0	1.59522	0.489	0.01	0
A17-----------MTR-8g022270	MTR_8g022270	ABC transporter B family-like protein	0	1.67865	0.638	0.014	0
A17-----------MTR-3g058840	MTR_3g058840	disease resistance protein (TIR-NBS-LRR class)	6.14e-59	1.72555	0.885	0.443	5.8e-54
A17-----------MTR-3g115940	MTR_3g115940	seven transmembrane MLO family protein	1.19e-155	1.77898	0.759	0.12	1.12e-150
